# Network analysis allows to unravel breast cancer molecular features and to identify novel targets

**DOI:** 10.1101/570051

**Authors:** Aurora Savino, Lidia Avalle, Emanuele Monteleone, Irene Miglio, Alberto Griffa, Giulia Accetta, Paolo Provero, Valeria Poli

**Affiliations:** Department of Molecular Biotechnology and Health Sciences, Molecular Biotechnology Center, University of Turin, Via Nizza 52, 10126 Turin, Italy; Center for Translational Genomics and Bioinformatics, San Raffaele Scientific Institute, 20132 Milan, Italy

## Abstract

The behaviour of complex biological systems is determined by the orchestrated activity of many components interacting with each other, and can be investigated by networks. In particular, gene co-expression networks have been widely used in the past years thanks to the increasing availability of huge gene expression databases. Breast cancer is a heterogeneous disease usually classified either according to immunohistochemical features or by expression profiling, which identifies the 5 subtypes luminal A, luminal B, basal-like, HER2-positive and normal-like. Basal-like tumours are the most aggressive subtype, for which so far no targeted therapy is available.

Making use of the WGCNA clustering method to reconstruct breast cancer transcriptional networks from the METABRIC breast cancer dataset, we developed a platform to address specific questions related to breast cancer biology. In particular, we obtained gene modules significantly correlated with survival and age of onset, useful to understand how molecular features and gene expression patterns are organized in breast cancer. We next generated subtype-specific gene networks and in particular identified two modules that are significantly more connected in basal-like breast cancer with respect to all other subtypes, suggesting relevant biological functions. We demonstrate that network centrality (kWithin) is a suitable measure to identify relevant genes, since we could show that it correlates with clinical features and that it provides a mean to select potential upstream regulators of a module with high reliability. Finally, we showed the feasibility of adding meaning to the networks by combining them with independently obtained data related to activated pathways.

In conclusion, our platform allows to identify groups of genes highly relevant in breast cancer and possibly amenable to drug targeting, due to their ability to regulate survival-related gene networks. This approach could be successfully extended to other BC subtypes, and to all tumor types for which enough expression data are available.
