## Supplementary Table I for "Network analysis allows to unravel breast cancer molecular features and to identify novel targets"

### Sheet: Sheet2
Supplementary Table I: Top 50 hubs for each module
Allograft_rejection	KRAS_dn2	Estrogen_response	Oxidative_phosphorylation2	E2F_targets	NC3	NC1	Oxidative_phosphorylation1	MYC_targets2	NC2	TNFA_signaling_via_NFKB	KRAS_dn1	MYC_targets1	Pancreas_beta_cells	NC5	EMT	NC6	Adipogenesis	Interpheron_alpha	NC4
ARHGAP25	LOC401554	GATA3	OSTC	CDCA5	PUF60	OCIAD1	PRDX3	EIF3B	ANKRA2	LDB2	FOXC1	YY1	RUNDC3A	POGK	GLT8D2	LIMS1	PLIN1	OAS2	CYBRD1
ARHGAP9	TIMM13	ESR1	YME1L1	TPX2	SCRIB	HSD17B7	DYNC2LI1	TBRG4	MKL2	LHFP	ROPN1	PTGES3	SYP	PRCC	COL5A2	CORO1C	MRAP	IFIT1	IGIP
HCST	B4GALT2	P4HTM	GLRX3	CENPA	EXOSC4	SSTR2	BTF3	ATAD3A	FAM214A	EBF1	ROPN1B	SUMO1P3	SNAP25	SCAMP3	DPYSL3	POTEKP	AQP7P1	IFIT3	CX3CR1
CD53	MDFI	MLPH	PGAM1	MELK	C8orf33	ZNF430	COPS4	C6orf106	TSPAN13	GNG11	PSAT1	MCTS1	SYN1	SF3B4	PCOLCE	ARPC5	SLC19A3	IFI44L	RNASE4
WAS	UXS1	CCDC24	SF3B6	CCNB2	TIGD5	FOXK1	CASC4	KHSRP	KIF16B	CAV1	GABRP	UTP3	BSN	METTL13	THBS2	MSANTD3	CIDEC	ISG15	AHNAK
FERMT3	CXorf36	GAMT	ACP1	CEP55	ZC3H3	SLC16A12	SPCS1	HGS	RHOB	PROS1	VGLL1	HNRNPC	DISP2	VPS72	COL5A1	ATP11C	CIDEA	MX1	PURA
ARHGAP30	BDNF	FOXA1	CACYBP	AURKB	MAF1	GJC1	PLEKHA3	SNRPA	GMPR2	TGFBR2	FAM171A1	SUMO2	SYT4	DAP3	COL6A3	CLIC4	G0S2	IFI44	APPL2
SLAMF6	LHFPL1	CA12	SPG21	BUB1	FAM83H	INIP	TCTN3	PUS1	TAPT1	SRPX	SOX10	CNBP	SCG3	PARP1	SPARC	KPNA3	PLIN4	OASL	FAM13B
IL10RA	TRPC5	RAB17	MMADHC	KIF2C	SLC52A2	ALPP	PAIP2	VARS	RALGAPA1	JAM2	TTLL4	SP3	APLP1	C1orf35	TSHZ3	ABRACL	LIPE	IFIT2	WBP1L
PLEK	GSG1L	RUNDC1	ARL6IP6	CCNA2	CYC1	LOC729603	FAM174A	ZMYND19	CCNG2	PLAC9	PPP1R14C	G3BP1	SEZ6	PSMD4	SPON1	AVEN	GPD1	OAS3	DOCK1
SASH3	STAG3L2	TBC1D9	RBBP4	UBE2C	SHARPIN	DDX51	CHMP5	CHMP1A	IFT88	SVEP1	KRT16P3	ERGIC2	KCNK3	B4GALT3	PRRX1	HIF1A	FABP4	IFI6	CRY2
CD247	ICAM1	NME3	RPLP0	EXO1	FBXL6	FKTN	BORCS7	TIMM44	RAB18	PCDH18	DSC2	SMARCA5	ASPHD1	TPR	MSRB3	HEBP2	TUSC5	MAFA	IGBP1
CORO1A	CBARP	AGR3	PSMC4	FOXM1	VPS28	MBD4	FBXL5	NARF	MBLAC2	MFAP4	CHST3	SACM1L	AP3B2	PRUNE	FSTL1	MYO10	SLC7A10	XAF1	NTN4
HCLS1	OR7G2	FAAH	HSPA8	MCM10	ZNF7	PNPT1	FBXO3	NELFE	SPOPL	ABCA6	ART3	TXNDC9	PHF21B	FBXO28	FAP	ATP1B3	RBP4	OAS1	FAM172A
ITK	C11orf84	DNALI1	CCNC	CDCA8	BOP1	RPL7L1	NDUFS4	PA2G4	SLC24A1	FLRT2	FZD9	USP8	TMEM145	TBCE	HTRA1	PERP	AQP7	IFIH1	LIMA1
PRKCB	TMCO5A	TCTN1	UBA3	HJURP	ZNF696	ZNF652	CNIH1	GSK3B	ECI2	GSN	UGT8	TRMT10C	ACTL6B	DEDD	VCAN	NFIL3	GPAM	HERC6	RBM43
CD3D	ETV2	SLC22A5	NDUFB3	CKAP2L	COMMD5	ZNF786	HNRNPK	RALY	SIRT1	LAMA2	KRT16	SLBP	HMP19	MTX1	CHSY3	POTEM	C6	PARP14	STARD13
FYB	MARK4	ZMYND10	SLC25A5	NCAPG	PTK2	MAGT1	ACTR10	TPD52L2	HIGD1A	RUNX1T1	RGMA	PTMA	TMEM198	GNPAT	COL3A1	TMEM45A	GPX3	CDA	DIXDC1
CD6	C17orf47	CASC1	DDX21	CDC20	HSF1	C8orf37	TRIM23	CLUH	THUMPD1	ABCA8	FERMT1	EIF3M	SLC8A2	SLC25A44	CDH11	CBL	ADIPOQ	IFI27	PRICKLE2
DOCK2	TBX21	C9orf116	ATP5O	TRIP13	ADCK5	SULT1A1	CCNDBP1	MRGBP	ARID2	CXCL12	ATL2	ACTR3	CAMK2N2	FAM189B	SCARF2	CSGALNACT2	LPL	RSAD2	UBL3
IRF8	EPB41	TMC4	MRPL39	CDC45	ARHGAP39	USP49	SYF2	LONP1	ARMCX5	CLDN5	TTYH1	SMNDC1	MYT1	MRPL55	COL6A1	EOGT	PCOLCE2	HERC5	GALNT10
PVRIG	2012-09-01	MYB	CCZ1	CENPE	C8orf82	AKAP5	COX7C	RCC2	FAM198B	ADGRA2	CDH3	HAT1	SCAMP5	C1orf131	MXRA5	FABP5P3	TNMD	SAMD9	CLK4
CD48	PPP1R1C	DYNLRB2	MOB4	ASPM	RPL8	IL18	CSNK1A1	BMS1	CRNDE	CNRIP1	YEATS2	GNA13	PCSK1	IPO9	ANTXR1	ATP11B	C14orf180	IRF9	ALAD
TBC1D10C	PDAP1	KLHDC9	MRPS18C	AURKA	ZNF707	SPDYE7P	HNRNPA0	SEC61A1	ELOVL5	FHL1	MPP6	UFM1	CHGB	ADAR	FBN1	LAMP2	ALDH1L1	DDX60	SPATA7
MAP4K1	SPIN2B	LRRC56	C2orf47	KIF20A	RHPN1-AS1	NLRP8	KBTBD4	POLD2	RPGR	CDH5	AMER1	TRAPPC11	CHGA	RUSC1	AEBP1	ALDH1B1	TMEM37	PARP9	HIGD1B
CD2	SLC28A1	ARSG	PSMD10	CDCA3	KIFC2	CREB1	RPS4X	RANGAP1	TTC30B	CFH	KRT6B	TXNL1	PTPRN2	COPA	COL1A1	KXD1	CD36	HELZ2	MTUS1
PTPN7	SLC27A4	C14orf79	DPM1	PTTG1	GRINA	CDKN2AIPNL	FBXO8	PSMC3	SERINC1	IL33	PLEKHG1	TCP1	MIR7-3HG	TROVE2	COL6A2	L3HYPDH	AQP7P3	DDX58	BTG2
PTPRCAP	AIFM3	LRRC48	PIPSL	DLGAP5	RECQL4	BLZF1	CRYZL1	UBQLN4	SYNC	SLIT2	MTHFD1L	EIF1AX	NAPB	SMG7	CRISPLD2	ANKRD27	HSPB7	PARP12	IGFBP4
EVI2B	PLK3	LMNTD2	PGK1	KIFC1	CPSF1	PPA2	TSPYL1	GPS1	MNAT1	FAM110D	NCK2	LARP4	MMP24	DARS2	PDGFRB	GTPBP8	SORBS1	IFI35	EPB41L4A-AS1
TRAF3IP3	PTPN5	DEGS2	BTF3L4	TTK	PPP1R16A	ARL16	STXBP3	PPRC1	FBXL3	TEK	CRYAB	CMPK1	RTBDN	APH1A	ANGPTL2	SACS	HEPACAM	RTP4	NBEA
CD37	FBXO42	SCUBE2	NCKAP1	KIF4A	PYCRL	LILRB1	CIDECP	PVR	NEBL	CCDC178	PRKX	SRSF11	OGDHL	ARF1	MMP2	SEC61B	MYOM1	CMPK2	CREBRF
NKG7	ARFIP2	CAPN8	UGP2	FAM64A	MFSD3	GRIPAP1	MFAP1	RPS6KB2	ARMT1	COL14A1	MICALL1	RNASEH2B	VGF	HAX1	CMTM3	SPAG9	PPARG	UBE2L6	EIF4B
STAT4	CHST2	DNAJC12	GTF2A2	PRC1	DGAT1	XRCC2	PHOSPHO2	PCYT2	TM2D1	CAV2	MID1	IER3IP1	CECR6	SNAP47	TIMP2	MYC	NNAT	IRF7	SNX1
GMFG	C14orf119	BBS4	UBE2D3	FAM83D	LRRC14	FCAR	FNIP1	EDC4	ZNF680	SDPR	YBX1	RAB33B	KCNH2	ISG20L2	CTSK	C1GALT1	SAA1	IFITM1	ZNF25
CD7	AGAP7P	NME5	DPY30	POLQ	GLI4	N4BP2	PIGH	ATG101	HDGFRP3	CD34	NCOA7	2007-09-01	TMEM151A	TRIM11	EMILIN1	PSIP1	CA4	ZNFX1	SMOC2
GZMA	FSHB	RABEP1	DSCR3	CHEK1	TRAPPC9	ZNF394	GNG10	SMARCA4	TOX4	CCDC80	CDK6	HECA	GNG4	CLK2	COPZ2	NA	ACACB	IFIT5	EFCAB14
ARHGAP15	ZSCAN25	EVL	UQCRFS1	RAD51AP1	ZNF250	DTWD2	GIN1	CARS	STRADB	SPARCL1	MFGE8	SAR1A	SPTBN4	UBAP2L	EFEMP2	NA	GPR146	BATF2	HBP1
CXCR3	NCAPH	MAPT	KIF5B	PTTG3P	SLC39A4	NUBPL	TTC8	RBM15	SKIV2L2	ACKR1	RSU1	ZBTB8OS	SEZ6L	CHTOP	DACT1	NA	PRG4	TDRD7	SMAD5
ACAP1	ZDHHC22	RBKS	C3orf38	RACGAP1	TOP1MT	TCAF1	VWA9	EFTUD2	AKAP11	MRGPRF	TCF7L1	CDC5L	RIMS2	STX6	TGFB1I1	NA	CASQ2	LGALS3BP	RGS5
PYHIN1	PPP5C	KDM4B	METTL5	SKA1	GPAA1	ZNF549	RPL9	WDR46	CCDC91	ANTXR2	SFRP1	NOL8	MAST1	MRPL9	OLFML1	NA	FHL5	NA	ZNF106
CD3G	FADS6	AFF3	DTYMK	BIRC5	CYHR1	MTMR12	PTCD2	NAT10	ARMCX1	GAS7	KRT5	F11R	INSM1	KDM5B	OLFML2B	NA	NA	NA	CRIM1
LPXN	BRAP	RSPH1	PDCD10	KIF23	TRMT12	FKBP14	CLASP2	POLE	PLA2G12A	ZCCHC24	LEMD1	FAM103A1	SCG2	PRPF3	PTRF	NA	NA	NA	AZI2
GIMAP4	PLXND1	MAGED2	TMEM14A	CDT1	AGO2	ZNF14	TRUB1	DHX37	FUT8	RHOJ	MRAS	SNAP23	SCGN	SH3BP5L	PDGFRL	NA	NA	NA	GTF2IRD2P1
SLAMF1	FPGS	CIRBP	FAM96A	STIL	THEM6	HNRNPU	JKAMP	MRPL2	BZW1	EMCN	GPM6B	FYTTD1	FAM57B	PMF1	THY1	NA	NA	NA	PTEN
P2RY8	FUT11	ZNF446	UBE2G1	KIF14	ZNF34	CDAN1	MOCS2	UBE2O	KLHDC2	C1S	E2F3	CLK1	STMN3	POLR3C	COL8A2	NA	NA	NA	DYNC2H1
IL18BP	IL22RA2	WDR19	PSMD7	TROAP	ZNF251	SLC35E1	VPS25	HAUS7	FAM35A	IGFBP6	SCRG1	DDX17	NMNAT2	ACBD6	MXRA8	NA	NA	NA	MS4A7
NCF4	THSD7A	LRBA	SEC23B	ANLN	CHRAC1	DMC1	FUBP3	GATAD2A	NUCB2	SPRY1	PKP1	PPCS	RELL2	C1orf43	BNC2	NA	NA	NA	SEC62
INPP5D	ADPRH	CYB5D1	RCN2	CENPN	ZNF16	CRCP	CGRRF1	FLAD1	KCTD18	TSPAN7	LPIN1	DENND6A	STX1A	TPM3	DCN	NA	NA	NA	TCF12
LTA	CEMP1	CYB5D2	RPE	MCM2	WDYHV1	KCNH6	COMMD10	EIF4G1	CNOT8	INMT	CT83	WSB2	PSD	BPNT1	DACT3	NA	NA	NA	PALM
PSTPIP1	GFER	XBP1	VPS29	CDK1	NSMCE2	PDE4C	ATAD1	MRPS18A	IRX5	S1PR1	A2ML1	HMGB1	MAPK8IP2	KIAA0907	SFRP2	NA	NA	NA	ZDHHC17
