## Supplementary Table II for "Network analysis allows to unravel breast cancer molecular features and to identify novel targets"

### Sheet: Sheet1
Supplementary table II: PSAT1 gene signature
Gene	Survival p-value
PSAT1	4.5*10-10
MPP6	1.2*10-06
YEATS2	2.5*10-13
A2ML1	2.4*10-08
EGFR	0.00048
TMSB15B	3.3*10-06
PHGDH	1.1*10-10
MTHFD1L	1.1*10-09
PFKP	8.2*10-13
AGTPBP1	1.0*10-08
C3orf58	7.2*10-05
KCNG1	1.7*10-08
AMER1	1.1*10-07
TNFRSF21	1.6*10-11
TEX10	8.7*10-08
GAL	1.6*10-11
RDH10	6.0*10-06
PRKX	8.0*10-06
E2F3	2.8*10-11
ENO1	4.4*10-13
MARCO	7.2*10-07
TIGD2	7.8*10-08
CEBPB	8.7*10-12
NCK2	8.4*10-06
CPA4	4.1*10-07
GSDMC	2.8*10-06
RASAL1	5.1*10-09
NCOA7	7.4*10-09
JOSD1	3.3*10-05
FABP7	0.00041
YBX1	1.4*10-10
NCS1	1.3*10-08
ODC1	1.2*10-05
AMD1	1.7*10-06
CDKN2A	0.00023
TTLL4	2.2*10-09
PI3	0.00084
