## Supplementary Table III for "Network analysis allows to unravel breast cancer molecular features and to identify novel targets"

### Sheet: Supplementary table III
Supplementary table III: list of genes both downregulated by STAT3 KD in MDA-MB-231 and upregulated by ROR2 overexpression in MCF7
Gene
CA12
RHOBTB3
CDK6
TUB
HTRA1
SMAP1
SLC43A2
TLE3
TCEA3
PTK7
CPE
SCARA3
SOCS3
FAM102B
ARHGEF40
LYPD6
LPGAT1
TRIM16L
MMS22L
ADAM22
SLC12A8
KATNAL1
KIAA1462
GRPEL1
SH3BP4
LATS2
CAMK1D
TTC39C
HLA-B
FAM171B
SUSD1
HEG1
GPX8
RASD1
SLC47A1
SGCB
GSTM4
RPE
ASPH
MGAT4A
ATE1
WDFY1
CREG2
ADRBK2
IRX3
CNPY3
RBM47
AIM1
OAS3
ZNF100
ACACB
COL5A1
EFEMP1
CLU
SCN1B
GPC6
OBSL1
PHLPP2
FHOD3
ITGB5
SEPHS1
FAM117B
MINPP1
PITX1
CDCA7
UNG
C2orf72
ALDH7A1
SERPINA5
IL17RD
SLC2A8
GSTM3
CDK18
FADS2
LPCAT2
TNS3
PTP4A1
GATA2
FADS1
MRPL16
MYO1B
NHS
NCS1
CRTC3
APBB2
APH1B
PLEKHA2
NACC2
SCARA5
GALNT2
HIP1
PSMB10
SLC16A2
RRS1
MDK
G6PD
RHOC
KLHL5
ROR2
ITM2C
LCLAT1
MAP4K4
PANK1
SERPINB1
KDELC1
SORT1
APEX1
STRA6
GXYLT2
GCNT1
RIPK4
VDR
AUTS2
KHK
CEBPD
PLA2G16
TUBB3
SLC39A14
HLA-F
CAMK1
CORO2A
ZBTB38
NT5E
PTGES
UBE2J1
STIM2
COCH
TRIB2
TMED5
KSR1
FAM47E
DAB2IP
C15orf38
DHRS3
C12orf75
RILPL2
ORAI2
CCDC50
TCF7
SERPINH1
SLC35G1
AS3MT
TRIM47
TPST1
CERK
XPO4
MAFB
ZNF273
HPRT1
RCN1
FAM57A
CXXC5
MARCKSL1
EML4
PGF
ST3GAL4
TNIK
EHBP1
RNF224
HS2ST1
KIAA1467
NR1H3
QSER1
EPB41L5
NDRG4
HLA-A
GCLM
STAM
SLC39A10
TSKU
GXYLT1
MFSD6
USP18
HLA-C
BDKRB2
UGT1A6
GPR125
PRDM16
N4BP3
ZNF675
HMBS
BEND6
OST4
SLC39A8
LGR4
TACC1
SALL2
AGFG1
SCNN1A
BRMS1L
KAL1
PPP4R1
TMEM97
HLA-H
MAPKAPK2
ZNF358
CCDC88C
UNC93B1
TAGLN2
TRIM16
AHCYL1
SLC6A8
RHOU
EXOSC2
ANXA9
CCDC85B
ST6GALNAC6
UNC119B
UGT1A1
CHRD
API5
NRCAM
CHPT1
DBI
ABCA11P
PPP1CC
SEMA3B
PARP9
MTFP1
STAG3L4
ADCY3
PCOLCE2
HLA-L
GUSB
GRAMD1A
RNASEH2B
SEMA6B
SUCLG2
EMB
STEAP3
DTX4
ZFP36L2
CCDC104
LGALS1
GPD1L
BAG1
ASAP2
PPARA
LAMB1
SYDE1
FERMT1
ANAPC16
GFOD1
MTA3
HERC3
MBNL2
STXBP5
C1GALT1C1
PPP2R2C
DDIT4
DEGS1
KIAA0895
B4GALNT1
CDH11
DNMT3A
L1CAM
GPR133
BCAR1
CCDC85C
TGFB2
CD320
AGPAT9
IRX5
B4GALT1
PITPNM1
CYP27B1
KLHL4
KCTD3
LRP3
HLA-G
RSBN1L
EGFL7
PGM1
ADORA1
NQO1
MFHAS1
LYRM2
ERP29
HNRNPA1P7
CAT
ACSS3
ISG15
SLC2A6
ZNF254
LAMP2
GALNT3
CRISPLD2
STON1
PTENP1
OAT
ZNF43
TMOD3
ANP32A
DZIP3
LBR
ANG
BTG2
SIPA1
SPATS2L
F2R
CASP8AP2
STRBP
RGPD6
PRSS23
LAD1
SSPN
CERS2
CMTM8
TMEM37
SLC9A3R1
CRKL
SOS1
MANEA
PRDX3
EXT2
ZNF532
FZD3
CGREF1
ANK1
CTSH
TNFRSF21
QPRT
STXBP1
SOX9
SLC46A1
ELOVL5
PRKD3
INHBB
EHD3
CNKSR3
RUNX2
PLCXD3
RBKS
IL15RA
ISY1
ZNF92
PHLDB1
SMYD2
LDOC1L
FKBP10
2006-09-01
PRKRA
SFXN5
RPS6KA4
AIG1
NSUN7
CDC42BPA
ZNF219
TFAP2C
GPR39
FAM126B
MZT2A
TSPAN2
YES1
AMACR
RNASEL
CSPG4
LYPD1
LIMS1
ASF1A
VAPA
TNFAIP8
PACS2
MAGI3
SLC30A9
FAR1
RNF152
ORC3
KIAA1841
DOK1
SPECC1
MSX1
MEST
COG6
FAIM
ZNF618
GPR126
PCSK1N
ZNF253
CNP
CILP2
CENPV
ITPR1
MEIS2
LRRC16B
WNT10B
BAZ1B
LMBRD1
KIAA1009
MZT2B
CASD1
PFKP
TNFAIP2
ERO1L
B3GALNT2
TMEM185B
ZNF430
RLTPR
RGPD8
AMPD2
HPCAL1
ADAMTS7
NAT8L
PLEKHG1
UBE2D1
FAM35A
NT5DC1
MSRB2
TBC1D14
ECHDC3
EYA2
ASPHD1
RASGRP1
PHTF1
ULBP2
PITPNM2
SH3GL1
INTS10
DIO2
PRNP
PITPNB
ATF1
PPID
