## Supplementary Table IV for "Network analysis allows to unravel breast cancer molecular features and to identify novel targets"

### Sheet: Sheet1
Supplementary Table IV: List of genes of the STAT3/WNT signature in the EMT module
Gene
HTRA1
LATS2
GPX8
COL5A1
GPC6
FHOD3
NHS
ROR2
KDELC1
GXYLT2
SERPINH1
TPST1
BEND6
LGALS1
LAMB1
SYDE1
CDH11
CRISPLD2
SSPN
ZNF532
RUNX2
PHLDB1
MSX1
CILP2
ADAMTS7
